# A screen of covalent inhibitors in *Mycobacterium tuberculosis* identifies serine hydrolases involved in lipid metabolism as potential therapeutic targets

**DOI:** 10.1101/2021.06.07.447460

**Authors:** Brett M. Babin, Laura J. Keller, Yishay Pinto, Veronica L. Li, Andrew Eneim, Summer E. Vance, Stephanie M. Terrell, Ami Bhatt, Jonathan Z. Long, Matthew Bogyo

## Abstract

The increasing incidence of antibiotic-resistant *Mycobacterium tuberculosis* infections is a global health threat necessitating the development of new antibiotics. Serine hydrolases (SHs) are a promising class of targets because of their importance for the synthesis of the mycobacterial cell envelope. We screened a library of small molecules containing serine-reactive electrophiles and identified narrow spectrum inhibitors of *M. tuberculous* growth. Using these lead molecules, we performed competitive activity-based protein profiling and identified multiple SH targets, including enzymes with uncharacterized functions. Lipidomic analyses of compound-treated cultures revealed an accumulation of free lipids and a substantial decrease in lipooligosaccharides, linking SH inhibition to defects in cell envelope biogenesis. Mutant analysis revealed a path to resistance via the synthesis of mycocerates, but not through mutations to target enzymes. Our results suggest that simultaneous inhibition of multiple SH enzymes is likely to be an effective therapeutic strategy for the treatment of *M. tuberculosis* infections.
