## Supplementary material for "A screen of covalent inhibitors in *Mycobacterium tuberculosis* identifies serine hydrolases involved in lipid metabolism as potential therapeutic targets": Table S1

### Sheet: Babin_TableS1
				FP Competition									BMB034 Competition							Identified in FP ABPP Experiments
				Average LFQ Values					Log2(compound/DMSO LFQ)				Average LFQ Values				Log2(compound/DMSO LFQ)			This study	Ortega, et al. 2016		Tallman, et al. 2016			Li, et al. 2021
Uniprot ID	Locus ID	Protein Name	MW (Da)	DMSO	10 µM JCP276	100 µM JCP276	10 µM JCP275	100 µM JCP275	10 µM JCP276	100 µM JCP276	10 µM JCP275	100 µM JCP275	DMSO	1 µM JCP276	10 µM JCP276	10 µM DCI	1 µM JCP276	10 µM JCP276	10 µM DCI	Identified	Identified Hydrolases	Identified "other"	Identified Hydrolase	Identified "other"	Predicted Hydrolase	Identified
P9WQH9	Rv0904c	Putative acetyl-coenzyme A carboxylase carboxyl transferase subunit beta (ACCase beta chain) (EC 6.4.1.2)	51772	41120000					-10	-10	-10	-10								TRUE
O06832	Rv1426c	Probable esterase LipO	46097	3573200					-10	-10	-10	-10								TRUE			TRUE		TRUE	TRUE
P9WLK7	Rv2079	Uncharacterized protein Rv2079	69823	1627000					-10	-10	-10	-10								TRUE					TRUE	TRUE
P9WPU7	Rv1308	ATP synthase subunit alpha (EC 3.6.3.14) (ATP synthase F1 sector subunit alpha) (F-ATPase subunit alpha)	59288	510270					-10	-10	-10	-10	8493900	8839200	7949500	6470700	0.0574887	-0.095563	-0.392505	TRUE		TRUE		TRUE
P9WQD5	Rv2928	Probable thioesterase TesA (EC 3.1.2.-)	29152	80699000	5931500		3541100		-3.76608	-10	-4.51028	-10	8555000	3262100	1041100	3879400	-1.39097	-3.03866	-1.14093	TRUE	TRUE		TRUE		TRUE	TRUE
P96935	Rv0646c	Probable lipase/esterase LipG	32963	13095000	2963300		1138700		-2.14374	-10	-3.52356	-10								TRUE			TRUE		TRUE	TRUE
P9WP39	Rv3451	Probable cutinase cut3 (EC 3.1.1.74)	26504	13844000	7719100		4844900		-0.842756	-10	-1.51472	-10								TRUE					TRUE	TRUE
I6Y8R4	Rv0774c	Probable conserved exported protein	30654	5958900	7343900		2683500		0.3015	-10	-1.15093	-10								TRUE	TRUE		TRUE		TRUE	TRUE
P9WHA5	Rv0704	50S ribosomal protein L2	30577	1046600	1443900		1001300	882950	0.464261	-10	-0.0638359	-0.245307	11980000	15131000	11159000	9188100	0.336879	-0.10242	-0.382789	TRUE				TRUE
P95290	Rv1923	Probable lipase LipD	47170	7142000	20959000		8597200	3231000	1.55317	-10	0.267539	-1.14435								TRUE	TRUE		TRUE		TRUE	TRUE
O53531	Rv2257c	Conserved protein	28385	316840000	23310000	2267500			-3.76473	-7.12651	-10	-10	8303600	3277600	717240	4380100	-1.3411	-3.53321	-0.922773	TRUE					TRUE	TRUE
P71668	Rv1400c	Probable lipase LipH	34053	479980000	32371000	24631000	11640000	17700000	-3.8902	-4.28443	-5.36581	-4.76115	19639000	774290		8706900	-4.6647	-10	-1.17349	TRUE	TRUE		TRUE		TRUE	TRUE
O05294	Rv1192	Uncharacterized protein	30213	187200000	33681000	12968000	27399000	14392000	-2.47457	-3.85155	-2.77239	-3.70124								TRUE	TRUE		TRUE		TRUE	TRUE
I6X8D2	Rv3800c	Polyketide synthase Pks13	186446	49465000	41842000	4125400	14217000	6002500	-0.241456	-3.5838	-1.79879	-3.04277	23686000	23417000	21398000	17028000	-0.0164783	-0.146559	-0.476126	TRUE	TRUE		TRUE		TRUE	TRUE
P9WK87	Rv1399c	Carboxylesterase NlhH (EC 3.1.1.1)	33906	101220000	31331000	9243300	6554300	13117000	-1.69183	-3.45294	-3.94891	-2.94798	2633700			322360	-10	-10	-3.03035	TRUE	TRUE		TRUE		TRUE	TRUE
P9WP41	Rv2301	Probable cutinase cut2 (EC 3.1.1.74)	23926	835080000	388910000	116700000	482780000	207830000	-1.10248	-2.83911	-0.790549	-2.00651								TRUE	TRUE		TRUE		TRUE	TRUE
P9WP43	Rv1984c	Probable cutinase Rv1984c (EC 3.1.1.74)	21782	508670000	323310000	72771000	914280000	376920000	-0.653812	-2.80529	0.845906	-0.432472								TRUE			TRUE		TRUE	TRUE
P9WQN9	Rv0129c	Diacylglycerol acyltransferase/mycolyltransferase Ag85C (DGAT) (EC 2.3.1.122) (EC 2.3.1.20) (Acyl-CoA:diacylglycerol acyltransferase) (Antigen 85 complex C) (85C) (Ag85C) (Fibronectin-binding protein C) (Fbps C)	36771	2256000000	1132700000	402830000	3026300000	2373100000	-0.994001	-2.48552	0.423788	0.0730058								TRUE	TRUE		TRUE		TRUE	TRUE
P9WNN9	Rv1070c	Probable enoyl-CoA hydratase echA8 (EC 4.2.1.17)	27273	317680	193190	122120			-0.717554	-1.37927	-10	-10								TRUE	TRUE			TRUE
P71988	Rv1730c	Possible penicillin-binding protein	55801	38399000	38065000	15258000	46688000	24569000	-0.0126037	-1.3315	0.281983	-0.64423								TRUE	TRUE				TRUE	TRUE
I6Y1I1	Rv2695	Conserved hypothetical alanine rich protein	24155	2986400	4543600	1770500	1571400	1493400	0.605428	-0.754251	-0.926357	-0.999807								TRUE	TRUE		TRUE		TRUE	TRUE
P9WND5	Rv1872c	Putative L-lactate dehydrogenase (EC 1.1.-.-)	45342	4885000	1981200	3455400	3568700	3837800	-1.30198	-0.499506	-0.45296	-0.348079	49391000	50665000	45670000	37445000	0.0367413	-0.113001	-0.399475	TRUE		TRUE		TRUE
I6YGL1	Rv3591c	Possible hydrolase	28542	20245000	33509000	14443000	20168000		0.726983	-0.487195	-0.00549762	-10								TRUE	TRUE				TRUE	TRUE
O53581	Rv3802c	Probable conserved membrane protein	35448	110850000	151540000	79598000	153280000	189440000	0.45109	-0.477805	0.467561	0.773132								TRUE	TRUE				TRUE	TRUE
Q50681	Rv2284	Probable esterase LipM	46681	54613000	55677000	39452000	40145000	33064000	0.0278371	-0.469146	-0.444024	-0.723983								TRUE	TRUE		TRUE		TRUE	TRUE
P9WKJ7	Rv3001c	Ketol-acid reductoisomerase (NADP(+)) (KARI) (EC 1.1.1.86) (Acetohydroxy-acid isomeroreductase) (AHIR) (Alpha-keto-beta-hydroxylacyl reductoisomerase) (Ketol-acid reductoisomerase type 1) (Ketol-acid reductoisomerase type I)	36535	856100		620410	446440	525320	-10	-0.464557	-0.939313	-0.704583								TRUE				TRUE
P9WQP3	Rv3804c	Diacylglycerol acyltransferase/mycolyltransferase Ag85A (DGAT) (EC 2.3.1.122) (EC 2.3.1.20) (Acyl-CoA:diacylglycerol acyltransferase) (Antigen 85 complex A) (85A) (Ag85A) (Fibronectin-binding protein A) (Fbps A)	35686	2007000000	3123000000	1566100000	2841000000	2951400000	0.637892	-0.357864	0.501358	0.556359								TRUE	TRUE				TRUE	TRUE
P9WLZ3	Rv1367c	Uncharacterized protein Rv1367c	43742	1493500	1153800	1198800	1298900	816160	-0.372304	-0.317106	-0.201407	-0.871773								TRUE	TRUE				TRUE	TRUE
P9WPQ1	Rv3221c	Biotinylated protein TB7.3	7306	20294000	21856000	16783000	19866000	12786000	0.106976	-0.274053	-0.0307518	-0.666488	3470500000	2879700000	4021900000	2828900000	-0.269225	0.212734	-0.294902	TRUE
P72041	Rv3775	Probable lipase LipE	45274	55434000	62938000	47484000	40919000	36966000	0.18316	-0.22333	-0.438	-0.584572								TRUE	TRUE		TRUE		TRUE	TRUE
O53872	Rv0860	Probable fatty oxidation protein FadB	76104	276680	345650	239100		374220	0.321094	-0.210604	-10	0.435668								TRUE		TRUE		TRUE		TRUE
O07427	Rv0183	Monoacylglycerol lipase (MGL) (EC 3.1.1.23)	30262	256990000	516190000	223320000	14596000	1451700	1.00619	-0.2026	-4.13807	-7.46783								TRUE	TRUE		TRUE		TRUE	TRUE
I6YA50	Rv2743c	Possible conserved transmembrane alanine rich protein	28962	1162200	1030400	1075100	830490	1063800	-0.173654	-0.112388	-0.484824	-0.127631								TRUE
O53871	Rv0859	Putative acyltransferase Rv0859 (EC 2.3.1.-)	42414	190990000	139300000	177710000	73707000	238840000	-0.455302	-0.103972	-1.37362	0.322547	850330	893850	1066100	727100	0.0720099	0.326248	-0.225869	TRUE		TRUE
P9WQ93	Rv3375	Putative amidase AmiD (EC 3.5.1.4)	50646	4446000	8592600	4243300	1314100		0.950587	-0.0673213	-1.75843	-10								TRUE			TRUE		TRUE	TRUE
O05805	Rv2854	Uncharacterized protein	38223	4964400	6674800	4739200	3507100	7331200	0.427105	-0.0669758	-0.501341	0.56243								TRUE					TRUE	TRUE
P9WJL9	Rv0482	UDP-N-acetylenolpyruvoylglucosamine reductase (EC 1.3.1.98) (UDP-N-acetylmuramate dehydrogenase)	38521	203890000	217770000	200290000	323620000	335860000	0.0950142	-0.0257006	0.66651	0.720069								TRUE
P9WK07	Rv1133c	5-methyltetrahydropteroyltriglutamate--homocysteine methyltransferase (EC 2.1.1.14) (Cobalamin-independent methionine synthase) (Methionine synthase, vitamin-B12 independent isozyme)	81582	3145700	2196300	3350000	2339300	2902300	-0.518306	0.09078	-0.427304	-0.116184	31826000	35052000	32520000	25212000	0.139291	0.0311214	-0.336095	TRUE		TRUE		TRUE
P96890	Rv3285	Probable bifunctional protein acetyl-/propionyl-coenzyme A carboxylase (Alpha chain) AccA3: biotin carboxylase + biotin carboxyl carrier protein (BCCP)	63783	4168900000	3514400000	4902500000	4823500000	4880100000	-0.246388	0.233851	0.210414	0.227244	9372300000	7288000000	8001500000	6327900000	-0.36288	-0.228133	-0.566676	TRUE				TRUE
P9WMK7	Rv2986c	DNA-binding protein HU homolog (21 kDa laminin-2-binding protein) (28 kDa iron-regulated protein) (Irep-28) (Histone-like protein) (Hlp)	22187	5456700	2879700	6430100	3512500	4389200	-0.92211	0.236812	-0.635531	-0.314071	9396400	9878300	6659300	4320200	0.0721547	-0.496738	-1.12101	TRUE
P9WPU5	Rv1310	ATP synthase subunit beta (EC 3.6.3.14) (ATP synthase F1 sector subunit beta) (F-ATPase subunit beta)	53094	953140	1286100	1134400	874640	875130	0.432243	0.251169	-0.123999	-0.123191	13389000	13495000	12123000	10360000	0.0113768	-0.143301	-0.370024	TRUE				TRUE
O06319	Rv3452	Probable cutinase Cut4	23113	876200	841140	1044400	2488400		-0.0589143	0.253342	1.50589	-10								TRUE			TRUE		TRUE	TRUE
P9WHR3	Rv2224c	Carboxylesterase A (EC 3.1.1.-)	55924	214730000	355470000	259550000	249440000	232230000	0.727204	0.273489	0.216169	0.113031								TRUE	TRUE		TRUE		TRUE	TRUE
P9WQD7	Rv2246	3-oxoacyl-[acyl-carrier-protein] synthase 2 (EC 2.3.1.41) (Beta-ketoacyl-ACP synthase 2) (KAS 2)	44277	685320	588710	829420	605660	726810	-0.219221	0.275325	-0.17827	0.0848005	8103500	8601600	8470600	5735000	0.0860599	0.063919	-0.498752	TRUE		TRUE
L0TB61	Rv2037c	Conserved transmembrane protein	34689	63986000	70657000	80876000	98250000	103220000	0.143076	0.337955	0.618701	0.689894								TRUE			TRUE		TRUE	TRUE
P9WQP1	Rv1886c	Diacylglycerol acyltransferase/mycolyltransferase Ag85B (DGAT) (EC 2.3.1.122) (EC 2.3.1.20) (30 kDa extracellular protein) (Acyl-CoA:diacylglycerol acyltransferase) (Antigen 85 complex B) (85B) (Ag85B) (Extracellular alpha-antigen) (Fibronectin-binding protein B) (Fbps B)	34581	1194700000	2335600000	1514400000	1429100000	1706100000	0.967145	0.342098	0.258458	0.514054								TRUE	TRUE				TRUE	TRUE
P9WNH3	Rv2715	Uncharacterized protein Rv2715	36933	61847000	70208000	83443000	73991000	113030000	0.182932	0.432087	0.258646	0.86993								TRUE	TRUE		TRUE		TRUE	TRUE
P95125	Rv2970c	Probable lipase/esterase LipN	40135	87226000	120580000	119730000	115280000	107740000	0.46716	0.456955	0.402312	0.304724								TRUE	TRUE		TRUE		TRUE	TRUE
P71981	Rv1723	Probable hydrolase	43630	1641300	2518100	2284700	1677700	2467100	0.617497	0.477166	0.0316458	0.587977								TRUE	TRUE				TRUE	TRUE
P71538	Rv0973c	Probable acetyl-/propionyl-coenzyme A carboxylase alpha chain (Alpha subunit) AccA2: biotin carboxylase + biotin carboxyl carrier protein (BCCP)	70745	16139000	14970000	22750000	16969000	17828000	-0.108477	0.495315	0.0723504	0.143594	33978000	24052000	26877000	21845000	-0.498444	-0.338229	-0.637298	TRUE				TRUE
L0TC47	Rv3203	Lipase LipV (EC 3.1.1.1)	27868	378390000	410990000	534960000	463660000	502550000	0.119229	0.499557	0.293193	0.409393								TRUE	TRUE		TRUE		TRUE	TRUE
O33185	Rv1683	Possible bifunctional enzyme long-chain acyl-CoA synthase and lipase	107395	19718000	36744000	27971000	24071000	16513000	0.897995	0.504419	0.287783	-0.255911								TRUE	TRUE		TRUE		TRUE	TRUE
P95229	Rv0272c	Uncharacterized protein	41077	2195400	3137000	3143800	2634500	2529800	0.514902	0.518026	0.263045	0.20454								TRUE	TRUE				TRUE	TRUE
I6YEU0	Rv2967c	Pyruvate carboxylase (EC 6.4.1.1)	120424	370810000	421620000	534730000	576010000	566290000	0.185263	0.52813	0.635414	0.610861	714660000	605310000	685370000	489360000	-0.239583	-0.060374	-0.546361	TRUE				TRUE
I6XU97	Rv0045c	Possible hydrolase	32131	13019000	14247000	19211000	19772000	19149000	0.13004	0.561314	0.60284	0.55665								TRUE	TRUE		TRUE		TRUE	TRUE
P9WPE7	Rv0440	60 kDa chaperonin 2 (65 kDa antigen) (Antigen A) (Cell wall protein A) (GroEL protein 2) (Heat shock protein 65) (Protein Cpn60-2)	56727	3172500	2861100	4682600	3406000	4154800	-0.14905	0.56169	0.102458	0.389159	24345000	21226000	25288000	19349000	-0.197793	0.0548274	-0.331366	TRUE				TRUE
P9WPQ3	Rv2501c	Acetyl-/propionyl-coenzyme A carboxylase alpha chain [Includes: Biotin carboxylase (EC 6.3.4.14); Biotin carboxyl carrier protein (BCCP)]	70592	125700000	132090000	189330000	161190000	155140000	0.0715366	0.590918	0.358778	0.303586	187080000	127580000	143670000	117130000	-0.552253	-0.380896	-0.675545	TRUE				TRUE
P9WQ99	Rv2363	Putative amidase AmiA2 (EC 3.5.1.4)	50884	1896500	2904500	2863900	2072200	2595300	0.61495	0.594642	0.127824	0.452562								TRUE			TRUE		TRUE	TRUE
I6XVY0	Rv0671	Possible conserved lipoprotein LpqP	29579	2695100	5037100	4075000	4024000	4417100	0.902255	0.596461	0.578292	0.712761								TRUE					TRUE	TRUE
P9WNH5	Rv3569c	4,5:9,10-diseco-3-hydroxy-5,9,17-trioxoandrosta-1(10),2-diene-4-oate hydrolase (EC 3.7.1.17) (2-hydroxy-6-oxo-6-phenylhexa-2,4-dienoate hydrolase) (HOPDA hydrolase) (EC 3.7.1.8) (Meta-cleavage product hydrolase) (MCP hydrolase)	31875	54339000	97524000	86696000	59343000	69604000	0.843769	0.673977	0.12709	0.357182								TRUE	TRUE				TRUE	TRUE
P9WNH1	Rv0554	Putative non-heme bromoperoxidase BpoC (EC 1.11.1.18)	28381	17558000	38894000	28068000	19475000	21087000	1.14742	0.676798	0.149495	0.264225								TRUE	TRUE		TRUE		TRUE	TRUE
O06291	Rv1223	Probable serine protease HtrA (DEGP protein)	54190	19829000	19186000	32477000	31808000	23281000	-0.047558	0.711806	0.681778	0.231541								TRUE			TRUE		TRUE	TRUE
O07178	Rv0457c	Probable peptidase	74464	48740000	118410000	80447000	62399000	75049000	1.28061	0.722932	0.356417	0.622727								TRUE	TRUE		TRUE		TRUE	TRUE
I6Y8X0	Rv0840c	Probable proline iminopeptidase Pip (Prolyl aminopeptidase) (Pap)	31925	2570600	2771000	4298800	1995000	2539500	0.108302	0.741829	-0.365716	-0.0175607								TRUE	TRUE				TRUE	TRUE
P96903	Rv3298c	Possible esterase lipoprotein LpqC	31368	219010	192880	377800	282800	274450	-0.183293	0.786626	0.368785	0.325547								TRUE					TRUE	TRUE
I6WYY7	Rv0636	(3R)-hydroxyacyl-ACP dehydratase subunit HadB	14934	3499400	3571600	6160700	9310200	6077000	0.0294629	0.815987	1.4117	0.796252	23789000	21629000	25101000	21066000	-0.137328	0.0774502	-0.175378	TRUE
P9WQ97	Rv1263	Putative amidase AmiB2 (EC 3.5.1.4)	49081	27266000	67203000	49624000	45805000	44943000	1.30142	0.863935	0.748402	0.720993								TRUE	TRUE		TRUE		TRUE	TRUE
P9WK85	Rv3084	Putative acetyl-hydrolase LipR (EC 3.1.1.-)	32617	10453000	23599000	19265000	12742000	11720000	1.17481	0.882065	0.285675	0.165056								TRUE			TRUE		TRUE	TRUE
P96414	Rv0231	Probable acyl-CoA dehydrogenase FadE4	63495	870880	1657300	1652600	1804300	1278600	0.928289	0.924192	1.05089	0.554019	2682000	2959800	2712600	2028100	0.14219	0.0163671	-0.40318	TRUE				TRUE
O53417	Rv1069c	Conserved protein	64342	54384000	108260000	105950000	77844000	94972000	0.993246	0.962129	0.517404	0.80432								TRUE						TRUE
P9WN39	Rv2220	Glutamine synthetase (GS) (EC 6.3.1.2) (Glutamate--ammonia ligase) (Glutamine synthetase I beta) (GSI beta)	53570	4316500	3587200	8711100	4332200	4036600	-0.267004	1.01299	0.00523786	-0.0967214	53687000	51030000	46935000	31015000	-0.0732271	-0.193909	-0.791607	TRUE		TRUE		TRUE		TRUE
P95072	Rv0724	Possible protease IV SppA (Endopeptidase IV) (Signal peptide peptidase)	65936	2590100	5219700	5286600	3047900	4789500	1.01096	1.02933	0.234808	0.886867								TRUE	TRUE		TRUE		TRUE	TRUE
P9WM39	Rv1288	Uncharacterized protein Rv1288	49619	30246000	48939000	62632000	53068000	51971000	0.69424	1.05016	0.811098	0.780962								TRUE					TRUE	TRUE
P9WQ95	Rv2888c	Putative amidase AmiC (EC 3.5.1.4)	50916	104130000	210800000	220310000	196420000	242620000	1.01749	1.08115	0.915556	1.22031								TRUE	TRUE		TRUE		TRUE	TRUE
P9WHR9	Rv3671c	Serine protease Rv3671c (EC 3.4.21.-)	40721	4725700	5203600	10298000	7200800	7527500	0.138982	1.12376	0.607629	0.671643								TRUE	TRUE		TRUE		TRUE	TRUE
P9WQG1	Rv3274c	Probable acyl-CoA dehydrogenase fadE25 (EC 1.3.99.-)	41723	654460		1568600	1072500	859410	-10	1.2611	0.712601	0.393042	5864000	4910700	5003500	4109000	-0.255956	-0.228947	-0.513098	TRUE
P9WFD3	Rv3134c	Universal stress protein Rv3134c (USP Rv3134c)	28008										120770				-10	-10	-10
P9WFC9	Rv1636	Universal stress protein Rv1636 (USP Rv1636)	15312										386970	380670			-0.0236808	-10	-10			TRUE
P9WNQ3	Rv0290	ESX-3 secretion system protein EccD3 (ESX conserved component D3) (Type VII secretion system protein EccD3) (T7SS protein EccD3)	47944										2029200	982130	841430	932070	-1.04693	-1.27	-1.1224
P9WFD7	Rv2623	Universal stress protein Rv2623 (USP Rv2623)	31652										7911900	4767700	4283500	3535500	-0.730731	-0.885234	-1.16211
P9WGC5	Rv0951	Succinate--CoA ligase [ADP-forming] subunit beta (EC 6.2.1.5) (Succinyl-CoA synthetase subunit beta) (SCS-beta)	40926										1648200	543470	911240		-1.60062	-0.854988	-10					TRUE
P9WHR1	Rv2625c	Putative zinc metalloprotease Rip3	41480										4591400	2728200	2577900	1546700	-0.750985	-0.832738	-1.56974
P9WKK9	Rv2995c	3-isopropylmalate dehydrogenase (EC 1.1.1.85) (3-IPM-DH) (Beta-IPM dehydrogenase) (IMDH)	35306										627670	392920	376180	362080	-0.675771	-0.738583	-0.793698
O86353	Rv2054	Conserved protein	25183										965300	620660	587610	409670	-0.637174	-0.716118	-1.23652
O53578	Rv3799c	Probable propionyl-CoA carboxylase beta chain 4 AccD4 (Pccase) (Propanoyl-CoA:carbon dioxide ligase)	56680										5352500	2908700	3423400	2667000	-0.879838	-0.644783	-1.005					TRUE
P9WPU9	Rv1309	ATP synthase gamma chain (ATP synthase F1 sector gamma subunit) (F-ATPase gamma subunit)	33890										581760	490130	388470	328320	-0.24726	-0.582621	-0.825321					TRUE
O53498	Rv2062c	Cobalamin biosynthesis protein CobN	129210										77818000	21845000	55574000	35474000	-1.8328	-0.485694	-1.13334
P9WGY9	Rv0667	DNA-directed RNA polymerase subunit beta (RNAP subunit beta) (EC 2.7.7.6) (RNA polymerase subunit beta) (Transcriptase subunit beta)	129865										639790	652140	457690	489700	0.0275833	-0.483228	-0.3857					TRUE		TRUE
P9WP67	Rv2193	Probable cytochrome c oxidase subunit 3 (EC 1.9.3.1) (Cytochrome aa3 subunit 3) (Cytochrome c oxidase polypeptide III)	22420										7735200	4299600	5562000	2655800	-0.847236	-0.475835	-1.54229
P9WNZ7	Rv0824c	Putative acyl-[acyl-carrier-protein] desaturase DesA1 (Putative acyl-ACP desaturase DesA1) (EC 1.14.19.-)	38770										9049200	9220500	7115100	6323800	0.0270547	-0.346906	-0.516999					TRUE
P9WPC3	Rv2460c	ATP-dependent Clp protease proteolytic subunit 2 (EC 3.4.21.92) (Endopeptidase Clp 2)	23540										947540	706940	749620	483970	-0.422599	-0.338027	-0.969269		TRUE
O06218	Rv2159c	Alkyl hydroperoxide reductase AhpD (EC 1.11.1.15)	36376										2030800	2383700	1648900	1319700	0.231155	-0.300544	-0.621838					TRUE
P9WQD9	Rv2245	3-oxoacyl-[acyl-carrier-protein] synthase 1 (EC 2.3.1.41) (Beta-ketoacyl-ACP synthase 1) (KAS 1)	43316			428140							6589200	4362300	5353200	3489800	-0.595014	-0.299702	-0.916959			TRUE
O86361	Rv0243	Probable acetyl-CoA acyltransferase FadA2 (3-ketoacyl-CoA thiolase) (Beta-ketothiolase)	46107										1725100	1751900	1405800	1181400	0.0222404	-0.295289	-0.546182
A0A089QRB9	Rv1180	Mycolipanoate synthase (EC 2.3.1.252) (Mycocerosic acid synthase-like polyketide synthase) (MAS-like PKS) (Mycolipanoic/mycolipenic acids synthase-like polyketide synthase)	220462										2414900	1634600	1968400	1410600	-0.563026	-0.29494	-0.775655
O53580	Rv3801c	Long-chain-fatty-acid--AMP ligase FadD32 (FAAL) (EC 6.2.1.-) (Acyl-AMP synthetase)	69232		235030		269650	462510					2040400	1877800	1672300	1330700	-0.119809	-0.287018	-0.616667			TRUE		TRUE
O69690	Rv3723	Lipid uptake coordinator A	27367										4161800	2520400	3437600	2349600	-0.723555	-0.275806	-0.824792
P9WQC7	Rv0761c	Alcohol dehydrogenase B (EC 1.1.1.1)	39748										1335800	1151200	1123600	819120	-0.214566	-0.249575	-0.705557			TRUE		TRUE
L0T2Q9	Rv0168	Conserved integral membrane protein YrbE1B	30281										3097100	2615000	2628300	2527600	-0.244107	-0.236788	-0.29315
P9WFD5	Rv2624c	Universal stress protein Rv2624c (USP Rv2624c)	29400										577040	478510	491820	493110	-0.270122	-0.230541	-0.226762
P96280	Rv0434	Uncharacterized protein	23750										682430	460370	585640	430090	-0.567887	-0.220667	-0.666042
P9WGY7	Rv0668	DNA-directed RNA polymerase subunit beta' (RNAP subunit beta') (EC 2.7.7.6) (RNA polymerase subunit beta') (Transcriptase subunit beta')	146769										3893000	3863200	3400100	2940200	-0.011086	-0.195305	-0.404968					TRUE
P9WLP1	Rv1996	Universal stress protein Rv1996 (USP Rv1996)	33880										1058700	714950	929500		-0.56638	-0.187767	-10
P9WQL5	Rv0655	Probable ribonucleotide transport ATP-binding protein mkl	39394										2430600	2746700	2153600	1822800	0.176387	-0.174562	-0.415156
P9WHF7	Rv3283	Putative thiosulfate sulfurtransferase SseA (EC 2.8.1.1)	33320										405850	541010	361740	517590	0.414709	-0.165993	0.350863
P9WMJ7	Rv2299c	Chaperone protein HtpG (Heat shock protein HtpG) (High temperature protein G)	72961										1361500	1275200	1214600	1068300	-0.0944734	-0.164716	-0.34988					TRUE
P9WLS3	Rv1738	Uncharacterized protein Rv1738	10606										7482800	6064700	6728300	5157700	-0.303142	-0.153336	-0.53685
P9WH61	Rv3460c	30S ribosomal protein S13	14351										905920	681330	832830	587290	-0.41103	-0.121362	-0.625311					TRUE
P9WNL1	Rv1023	Enolase (EC 4.2.1.11) (2-phospho-D-glycerate hydro-lyase) (2-phosphoglycerate dehydratase)	44962										1454700	1463100	1339300	1115900	0.00830672	-0.119243	-0.382514		TRUE
P9WLN1	Rv2005c	Universal stress protein Rv2005c (USP Rv2005c)	30985										979790	916750	910440	585020	-0.0959442	-0.105909	-0.743987
P95029	Rv2524c	Probable fatty acid synthase Fas (Fatty acid synthetase)	326255										12096000	11314000	11253000	7392300	-0.096421	-0.10422	-0.710435		TRUE		TRUE		TRUE
L0T643	Rv0323c	Uncharacterized protein	24211										567120	410400	538450	989150	-0.466623	-0.0748417	0.802535
I6YDK7	Rv2502c	Probable acetyl-/propionyl-CoA carboxylase (Beta subunit) AccD1	56778										2839200	2853700	2744700	2130000	0.0073492	-0.048836	-0.414631
P9WNN1	Rv0685	Elongation factor Tu (EF-Tu)	43594										7667900	6807100	7448500	5387600	-0.171791	-0.0418816	-0.509189
P9WGV1	Rv1392	S-adenosylmethionine synthase (AdoMet synthase) (EC 2.5.1.6) (MAT) (Methionine adenosyltransferase)	43047										8559700	8412300	8432500	6116700	-0.0250599	-0.0215998	-0.484807		TRUE
P9WPC5	Rv2461c	ATP-dependent Clp protease proteolytic subunit 1 (EC 3.4.21.92) (Endopeptidase Clp 1)	21708										594090	782450	585660	418630	0.397317	-0.0206181	-0.505006		TRUE		TRUE		TRUE	TRUE
P9WQF3	Rv2244	Meromycolate extension acyl carrier protein (ACP)	12524										1251600	1172900	1233900	1195400	-0.0936935	-0.0205481	-0.0662801			TRUE
P9WHE5	Rv0640	50S ribosomal protein L11	15003										594510	717270	601270	488320	0.270815	0.0163119	-0.283874
O06803	Rv1770	Conserved protein	45973										775190	565340	785570		-0.455431	0.0191899	-10		TRUE
P9WIV9	Rv3151	NADH-quinone oxidoreductase subunit G (EC 1.6.5.11) (NADH dehydrogenase I subunit G) (NDH-1 subunit G)	85424										3336100	3020700	3402900	2896600	-0.14328	0.0286022	-0.203802
P9WH39	Rv2890c	30S ribosomal protein S2	31089										1190100	1179100	1214700	982960	-0.0133967	0.0295172	-0.275878					TRUE
P9WIZ9	Rv2032	Putative NAD(P)H nitroreductase acg (EC 1.-.-.-)	36559										1574600	1570700	1622100	1678200	-0.00357773	0.0428774	0.0919293
P9WMJ9	Rv0350	Chaperone protein DnaK (HSP70) (Heat shock 70 kDa protein) (Heat shock protein 70)	66831										979690	662390	1016400	669470	-0.564644	0.0530711	-0.549306			TRUE		TRUE
P9WNM1	Rv2889c	Elongation factor Ts (EF-Ts)	28755										412410	423050	431520	646070	0.0367489	0.0653481	0.647611
P9WJA3	Rv2626c	Hypoxic response protein 1 (HRP1)	15518										68552000	50836000	71937000	39490000	-0.431348	0.0695352	-0.795711
I6Y0X6	Rv2510c	Conserved protein	56547										1836700	1551200	1928000	2113800	-0.243731	0.0699891	0.202723
P9WKE3	Rv1017c	Ribose-phosphate pyrophosphokinase (RPPK) (EC 2.7.6.1) (5-phospho-D-ribosyl alpha-1-diphosphate) (Phosphoribosyl diphosphate synthase) (Phosphoribosyl pyrophosphate synthase) (P-Rib-PP synthase) (PRPP synthase) (PRPPase)	35477										2875700	3013400	3053000	2171800	0.067479	0.0863144	-0.405022			TRUE		TRUE
P9WQH7	Rv3280	Probable propionyl-CoA carboxylase beta chain 5 (PCCase) (EC 6.4.1.3) (Propanoyl-CoA:carbon dioxide ligase)	59354										867810	1338000	921850	916410	0.624627	0.0871528	0.078614					TRUE
P9WLM1	Rv2030c	Uncharacterized protein Rv2030c	74930										8664100	10716000	9204700	6124700	0.306645	0.0873208	-0.500411					TRUE
P9WHH9	Rv0462	Dihydrolipoyl dehydrogenase (LPD) (EC 1.8.1.4) (Component of peroxynitrite reductase/peroxidase complex) (Component of PNR/P) (Dihydrolipoamide dehydrogenase) (E3 component of alpha-ketoacid dehydrogenase complexes)	49239										7778500	9351200	8296300	5903400	0.26566	0.0929761	-0.397946			TRUE
P9WH67	Rv0700	30S ribosomal protein S10	11431										2259000	1288200	2414100	2142600	-0.810328	0.0958012	-0.0763217
O53669	Rv0247c	Probable succinate dehydrogenase [iron-sulfur subunit] (Succinic dehydrogenase)	28626										843080	608490	904160	914630	-0.470436	0.100909	0.117519
I6Y7V6	Rv1925	Probable acyl-CoA ligase FadD31 (Acyl-CoA synthetase) (Acyl-CoA synthase)	66310										1818400	2100900	1956300	1472400	0.208338	0.105458	-0.3045					TRUE
P9WGZ1	Rv3457c	DNA-directed RNA polymerase subunit alpha (RNAP subunit alpha) (EC 2.7.7.6) (RNA polymerase subunit alpha) (Transcriptase subunit alpha)	37706										1678400	2192100	1814000	2094300	0.385227	0.112088	0.319382		TRUE
P9WGV3	Rv3248c	Adenosylhomocysteinase (EC 3.3.1.1) (S-adenosyl-L-homocysteine hydrolase) (AdoHcyase)	54324										641030	603210	695560	665320	-0.0877315	0.117783	0.0536565					TRUE
P9WK17	Rv1837c	Malate synthase G (EC 2.3.3.9)	80403										1822800	1526000	2010300	1630700	-0.256401	0.141255	-0.160665		TRUE			TRUE
O53166	Rv1475c	Aconitate hydratase A (ACN) (Aconitase) (EC 4.2.1.3) ((2R,3S)-2-methylisocitrate dehydratase) ((2S,3R)-3-hydroxybutane-1,2,3-tricarboxylate dehydratase) (Iron-responsive protein-like) (IRP-like) (Probable 2-methyl-cis-aconitate hydratase) (EC 4.2.1.99) (RNA-binding protein)	102449										5980100	6752100	6708800	4967700	0.175167	0.165885	-0.267592					TRUE
P9WH49	Rv0055	30S ribosomal protein S18 1	9543										1281800	1839400	1442700	976100	0.521064	0.1706	-0.39307
P9WNZ5	Rv1094	Putative acyl-[acyl-carrier-protein] desaturase DesA2 (Putative acyl-ACP desaturase DesA2) (EC 1.14.19.-)	31359										1790100	1947900	2021500	1430600	0.121879	0.175386	-0.32342					TRUE
P95017	Rv2536	Probable conserved transmembrane protein	24626										979710	747050	1123600	745580	-0.39115	0.197702	-0.393992
P9WJV5	Rv0206c	Trehalose monomycolate exporter MmpL3 (TMM exporter MmpL3)	100904										66555000	73059000	76763000	78876000	0.134515	0.205864	0.245039
P9WN83	Rv1436	Glyceraldehyde-3-phosphate dehydrogenase (GAPDH) (EC 1.2.1.12) (NAD-dependent glyceraldehyde-3-phosphate dehydrogenase)	35956										4556600	5346500	5436600	4790700	0.230637	0.254747	0.0722787			TRUE
P71750	Rv2394	Probable gamma-glutamyltranspeptidase GgtB (Gamma-glutamyltransferase) (Glutamyl transpeptidase)	66560										2130800000	1559400000	2588100000	1500900000	-0.450404	0.280498	-0.505567
P9WK61	Rv3763	Lipoprotein LpqH (19 kDa lipoprotein antigen) (Putative transporter LpqH) (p19)	15147										2040400	2490100	2577000	2231200	0.287352	0.336841	0.128968
P9WPD5	Rv0896	Citrate synthase 1 (EC 2.3.3.16)	47978										2241800	2413200	2896200	1916900	0.10629	0.369504	-0.225882					TRUE
O53422	Rv1074c	Probable beta-ketoacyl CoA thiolase FadA3	42655										1416300	1566400	1883900	1746200	0.145326	0.411595	0.302092			TRUE
P9WQE9	Rv3825c	Phthioceranic/hydroxyphthioceranic acid synthase (EC 2.3.1.-) (Polyketide synthase pks2)	225776										1893500	1370600	2594200	1392900	-0.466248	0.454234	-0.442964			TRUE	TRUE		TRUE
P9WIS9	Rv2241	Pyruvate dehydrogenase E1 component (PDH E1 component) (EC 1.2.4.1)	103440										1215200	1966900	1734400	1067900	0.69473	0.513243	-0.186417
P9WQF7	Rv0873	Probable acyl-CoA dehydrogenase FadE10 (EC 1.3.-.-)	70745										397860	380890	585220	463550	-0.0628864	0.556718	0.220464			TRUE		TRUE
P9WMK1	Rv2031c	Alpha-crystallin (Acr) (14 kDa antigen) (16 kDa antigen) (HSP 16.3) (Nox16)	16227										29083000	23563000	43127000	24893000	-0.303653	0.568415	-0.224436
L7N662	Rv1623c	Probable integral membrane cytochrome D ubiquinol oxidase (Subunit I) CydA (Cytochrome BD-I oxidase subunit I)	53827										2393300	1862100	3646400	1658200	-0.362071	0.607472	-0.529383
P9WL07	Rv3127	Uncharacterized protein Rv3127	38521										4131300	4552300	6669300	4230800	0.14	0.69094	0.0343347
Q6MX43	Rv0379	Calcium dodecin	7966										453770	396010	758730	1246000	-0.196424	0.741625	1.45727
P9WMN5	Rv2204c	Protein Rv2204c	12544										1349900	1274800	2299600	1114100	-0.0825816	0.76853	-0.276974		TRUE
P9WMF9	Rv3133c	DNA-binding transcriptional activator DevR/DosR	23294										953690	1097700	1680200	1207000	0.202892	0.817041	0.339833
P71658	Rv1388	Putative integration host factor MihF	20835										427310	348030	760340	377180	-0.296071	0.831362	-0.18003
P9WGC7	Rv0952	Succinate--CoA ligase [ADP-forming] subunit alpha (EC 6.2.1.5) (Succinyl-CoA synthetase subunit alpha) (SCS-alpha)	31229										1659500	2103600	2999100	1692700	0.342112	0.853781	0.0285777					TRUE
P9WNE5	Rv3841	Ferritin BfrB (EC 1.16.3.1) (Non-heme ferritin Ftn) (Nox19)	20442										4129200	3924200	7725600	7117800	-0.0734637	0.903785	0.785569
O06603	Rv1587c	Partial REP13E12 repeat protein	36377										931090		3987200	304350	-10	2.09838	-1.61319
O53410	Rv1062	Uncharacterized protein	29279		1280200																TRUE		TRUE		TRUE	TRUE
P96831	Rv0154c	Probable acyl-CoA dehydrogenase FadE2	44343					263850																TRUE
O07412	Rv0167	Conserved integral membrane protein YrbE1A	27775											1929000	1123400
P9WH63	Rv0682	30S ribosomal protein S12	13849																			TRUE		TRUE
P9WJJ7	Rv1596	Nicotinate-nucleotide pyrophosphorylase [carboxylating] (EC 2.4.2.19) (Quinolinate phosphoribosyltransferase [decarboxylating]) (QAPRTase)	29951																					TRUE
P9WK13	Rv1240	Malate dehydrogenase (EC 1.1.1.37)	34322
P9WMQ1	Rv0949	ATP-dependent DNA helicase UvrD1 (EC 3.6.4.12)	85050												1317900
P9WNF9	Rv3854c	FAD-containing monooxygenase EthA (EC 1.14.13.-) (Baeyer-Villiger monooxygenase EtaA) (BVMO) (Prodrug activator EtaA)	55326											825760	1091200	84503
