## Supplementary material for "A screen of covalent inhibitors in *Mycobacterium tuberculosis* identifies serine hydrolases involved in lipid metabolism as potential therapeutic targets": Table S3

### Sheet: Sheet1
Position	Reference sequence	Confirmed sequence	Locus ID	Gene Name	Consequence
14785	T	C	Rv0012		C233R
55550	CCGC	T	Rv0050	ponA1	P630S and 631del
69989	G	A	Rv0064		G457D
116000	T	G	Rv0101	nrp	synonymous
131174	T	TG	intergenic
132417	C	G	Rv0109	pe_pgrs1	R346G
234477	T	G	Rv0197		Y749* truncation
234496	C	CGT	Rv0197		now intergenic
333892	G	C	Rv0278c	pe_pgrs3	R807G
337959	A	C	Rv0279c	pe_pgrs4	I372S
338020	A	C	Rv0279c	pe_pgrs4	C352G
338100	T	C	Rv0279c	pe_pgrs4	N325S
338453	A	G	Rv0279c	pe_pgrs4	synonymous
390828	T	C	Rv0323c		S142G
424320	T	TC	Rv0354c	ppe7	G125fs extended orf
459399	A	C	intergenic
467497	C	CG	intergenic
467508	C	CG	intergenic
467516	G	C	intergenic
467526	C	G	intergenic
467546	G	C	intergenic
467557	A	C	intergenic
467564	A	C	intergenic
467585	G	C	intergenic
467590	T	C	intergenic
467621	T	G	intergenic
467638	G	T	intergenic
608331	T	G	Rv0516c		M69L
623472	A	G	Rv0532	pe_pgrs6	D227G
623508	C	G	Rv0532	pe_pgrs6	A239G
635633	C	T	Rv0543c		synonymous
672491	C	G	Rv0578c	pe_pgrs7	synonymous
836272	A	G	Rv0746	pe_pgrs9	E191G
836291	A	G	Rv0746	pe_pgrs9	synonymous
836426	A	C	Rv0746	pe_pgrs9	synonymous
836454	A	G	Rv0746	pe_pgrs9	T252A
836538	A	G	Rv0746	pe_pgrs9	N280D
836658	A	G	Rv0746	pe_pgrs9	T320A
837033	A	G	Rv0746	pe_pgrs9	T445A
838990	C	G	Rv0747	pe_pgrs10	synonymous
839123	A	G	Rv0747	pe_pgrs10	R225G
839129	C	G	Rv0747	pe_pgrs10	R227G
839194	A	G	Rv0747	pe_pgrs10	synonymous
839334	A	G	Rv0747	pe_pgrs10	K295R
839348	A	G	Rv0747	pe_pgrs10	S300G
840496	C	G	Rv0747	pe_pgrs10	synonymous
927110	A	G	Rv0833	pe_pgrs13	S548G
958922	C	A	Rv0861c	ercc3	synonymous
990001	G	C	Rv0890c		P866A
1010204	C	CG	Rv0907		N23fs 45* truncation
1025106	T	C	Rv0919		synonymous
1037911	C	T	Rv0930	pstA1	R305* truncation
1093406	A	G	Rv0978c	pe_pgrs17	synonymous
1168715	C	CT	intergenic
1313338	A	GC	intergenic
1315191	A	C	Rv1180	msl3	*489Y extended orf - in frame with pks4
1315884	G	A	Rv1180	msl3	synonymous
1414021	C	T	Rv1266c	pknH	R607Q
1471659	C	T	intergenic
1711627	C	T	Rv1520		synonymous
1780586	C	CG	intergenic
2006032	A	G	Rv1771		Q291R
2051746	T	C	Rv1809	ppe33	synonymous
2057774	A	T	Rv1815		I83F
2153410	A	G	Rv1907c		V158A
2207591	T	TC	intergenic
2251999	A	G	intergenic
2282787	C	T	Rv2037c		C312Y
2387733	T	C	Rv2126c	pe_pgrs37	synonymous
2525722	CG	C	Rv2251		T53fs 95* truncation
2718852	T	G	intergenic
2751804	C	T	Rv2450c	rpfE	R126Q
2809621	T	C	Rv2495c	bkdC	T107A
2954439	T	C	Rv2627c		R104G
3054724	A	G	Rv2741	pe_pgrs47	S271G
3246319	GTCACCTG	G	Rv2931	ppsA	C292fs 298* truncation
3379708	GAGCG	CAGCC	Rv3021c	ppe47	L249V
3379718	T	C	Rv3021c	ppe47	synonymous
3379726	CCCCGGCCAAC	ACCCCGTCACA	Rv3021c	ppe47	L240V; A241T; V243L
3379742	T	C	Rv3021c	ppe47	synonymous
3379751	A	C	Rv3021c	ppe47	synonymous
3379757	A	C	Rv3021c	ppe47	synonymous
3379763	G	A	Rv3021c	ppe47	synonymous
3379784	CCCCC	ACCCG	Rv3021c	ppe47	G222A
3580636	CT	C	intergenic
3590686	G	GC	intergenic
3718357	C	T	Rv3331	sugI	P423L
3779671	C	CGGCAACGGT	Rv3367	pe_pgrs51	V368ins
3862472	GA	G	intergenic
3896340	T	G	Rv3479		L174R
3940802	A	G	Rv3511	pe_pgrs55	N396D
4095001	CG	C	Rv3655		S100* truncation
4400660	AC	A	Rv3911	sigM	T159fs 197* truncation
